# Unveiling the Hidden Viromes Across the Animal Tree of Life: Insights from a Taxonomic Classification Pipeline Applied to Invertebrates of 31 Metazoan Phyla

**DOI:** 10.1101/2023.11.03.565523

**Authors:** Pau Alfonso, Anamarija Butković, Rosa Fernández, Ana Riesgo, Santiago F. Elena

## Abstract

Invertebrates constitute the majority of animal species on Earth, including most disease-causing agents or vectors, with more diverse viromes when compared to vertebrates. Recent advancements in high-throughput sequencing have significantly expanded our understanding of invertebrate viruses, yet this knowledge remains biased toward a few well-studied animal lineages. In this study, we analyze invertebrate DNA and RNA viromes for 31 phyla using 417 publicly available RNA-Seq datasets from diverse environments in the marine-terrestrial and marine-freshwater gradients. This study aims to (*i*) estimate virome compositions at the family level for the first time across the Animal Tree of Life, including the first exploration of the virome in several phyla, (*ii*) quantify the diversity of invertebrate viromes and characterize the structure of invertebrate-virus interaction networks, and (*iii*) investigate host phylum and habitat influence on virome differences. Results showed that a set of few viral families of eukaryotes, comprising *Retroviridae*, *Flaviviridae* and several families of giant DNA viruses, were ubiquitous and highly abundant. Nevertheless, some differences emerged between phyla, revealing for instance a less diverse virome in Ctenophora compared to the other animal phyla. Compositional analysis of the viromes showed that the host phylum explained over five times more variance in composition than its habitat. Moreover, significant similarities were observed between the viromes of some phylogenetically related phyla, which could highlight the influence of co-evolution in shaping invertebrate viromes.

**Importance:** This study significantly enhances our understanding of the global animal virome by characterizing the viromes of previously unexamined invertebrate lineages from a large number of animal phyla. It showcases the great diversity of viromes within each phylum and investigates the role of habitat shaping animal viral communities. Furthermore, our research identifies dominant virus families in invertebrates and distinguishes phyla with analogous viromes. This study sets the road towards a deeper understanding of the virome across the Animal Tree of Life.
