## Supplementary material for "Unveiling the Hidden Viromes Across the Animal Tree of Life: Insights from a Taxonomic Classification Pipeline Applied to Invertebrates of 31 Metazoan Phyla": Table_S1.csv

Phylum	Number of species with one or more eligible accessions
Annelida	285
Arthropoda	4708
Brachiopoda	9
Bryozoa	35
Chaetognatha	11
Chordata*	45
Cnidaria	281
Ctenophora	32
Cycliophora	3
Dicyemida	4
Echinodermata	162
Entoprocta	5
Gastrotricha	2
Gnathostomulida	2
Hemichordata	13
Kinorhyncha	20
Loricifera	1
Mollusca	785
Nematoda	194
Nematomorpha	3
Nemertea	21
Onychophora	25
Orthonectida	2
Phoronida	6
Placozoa	3
Platyhelminthes	168
Porifera	78
Priapulida	5
Rotifera	17
Tardigrada	8
Xenacoelomorpha	19
* Restricted to Tunicata
