## Supplementary material for "Unveiling the Hidden Viromes Across the Animal Tree of Life: Insights from a Taxonomic Classification Pipeline Applied to Invertebrates of 31 Metazoan Phyla": Table_S2.csv

Phylum	TaxID	Abbreviation
Annelida	6340	ANN
Arthropoda	6656	ART
Brachiopoda	7568	BRA
Bryozoa	10205	BRY
Chaetognatha	10229	CHA
Chordata*	7712	CHO
Cnidaria	6073	CNI
Ctenophora	10197	CTE
Cycliophora	69815	CYC
Dicyemida	10215	DIC
Echinodermata	7586	ECH
Entoprocta	43120	ENT
Gastrotricha	33313	GAS
Gnathostomulida	66780	GNA
Hemichordata	10219	HEM
Kinorhyncha	51516	KIN
Loricifera	310840	LOR
Mollusca	6447	MOL
Nematoda	6231	NMD
Nematomorpha	33310	NMM
Nemertea	6217	NME
Onychophora	25763	ONY
Orthonectida	33209	ORT
Phoronida	120557	PHO
Placozoa	10226	PLA
Platyhelminthes	6157	PLT
Porifera	6040	POR
Priapulida	33467	PRI
Rotifera	10190	ROT
Tardigrada	42241	TAR
Xenacoelomorpha	1312402	XEN
* Restricted to Tunicata
