## Supplementary material for "Unveiling the Hidden Viromes Across the Animal Tree of Life: Insights from a Taxonomic Classification Pipeline Applied to Invertebrates of 31 Metazoan Phyla": Table_S3.csv

Viral family	N samples w/ ≥1 reads	%
Flaviviridae	417	100
Marseilleviridae	417	100
Mimiviridae	417	100
Phycodnaviridae	417	100
Retroviridae	417	100
Mitoviridae	416	99.76
Poxviridae	416	99.76
Baculoviridae	415	99.52
Iridoviridae	415	99.52
Pithoviridae	412	98.8
Partitiviridae	410	98.32
Polydnaviriformidae	407	97.6
Hepeviridae	404	96.88
Herpesviridae	371	88.97
Nudiviridae	331	79.38
Nairoviridae	324	77.7
Ascoviridae	319	76.5
Hytrosaviridae	275	65.95
Alloherpesviridae	262	62.83
Nimaviridae	223	53.48
Picornaviridae	217	52.04
Adintoviridae	172	41.25
Adenoviridae	159	38.13
Potyviridae	139	33.33
Caulimoviridae	101	24.22
Adomaviridae	98	23.5
Marnaviridae	95	22.78
Dicistroviridae	82	19.66
Rhabdoviridae	37	8.87
Asfarviridae	31	7.43
Iflaviridae	30	7.19
Papillomaviridae	29	6.95
Virgaviridae	27	6.47
Parvoviridae	26	6.24
Narnaviridae	24	5.76
Malacoherpesviridae	23	5.52
Nodaviridae	23	5.52
Pneumoviridae	23	5.52
Totiviridae	23	5.52
Circoviridae	17	4.08
Orthomyxoviridae	15	3.6
Tombusviridae	13	3.12
Botourmiaviridae	12	2.88
Geminiviridae	11	2.64
Sedoreoviridae	11	2.64
Alphaflexiviridae	8	1.92
Caliciviridae	8	1.92
Astroviridae	7	1.68
Betaflexiviridae	7	1.68
Secoviridae	7	1.68
Bromoviridae	6	1.44
Chuviridae	6	1.44
Coronaviridae	6	1.44
Filoviridae	6	1.44
Hepadnaviridae	6	1.44
Deltaflexiviridae	5	1.2
Endornaviridae	5	1.2
Hypoviridae	5	1.2
Lispiviridae	5	1.2
Phenuiviridae	5	1.2
Polycipiviridae	5	1.2
Togaviridae	5	1.2
Fusariviridae	4	0.96
Lavidaviridae	4	0.96
Metaviridae	4	0.96
Paramyxoviridae	4	0.96
Reoviridae	4	0.96
Chrysoviridae	3	0.72
Genomoviridae	3	0.72
Polyomaviridae	3	0.72
Pseudoviridae	3	0.72
Tymoviridae	3	0.72
Benyviridae	2	0.48
Birnaviridae	2	0.48
Luteoviridae	2	0.48
Mymonaviridae	2	0.48
Nyamiviridae	2	0.48
Permutotetraviridae	2	0.48
Phasmaviridae	2	0.48
Qinviridae	2	0.48
Solemoviridae	2	0.48
Spinareoviridae	2	0.48
Alternaviridae	1	0.24
Amalgaviridae	1	0.24
Discoviridae	1	0.24
Gammaflexiviridae	1	0.24
Hantaviridae	1	0.24
Peribunyaviridae	1	0.24
Solinviviridae	1	0.24
Xinmoviridae	1	0.24
