## Supplementary material for "Unveiling the Hidden Viromes Across the Animal Tree of Life: Insights from a Taxonomic Classification Pipeline Applied to Invertebrates of 31 Metazoan Phyla": Table_S4.csv

Viral family	Invertebrate hosts	Mean relative abund. (%)	Median relative abund. (%)	Max relative abund. (%)	run w/ max	sp w/ max	phylum
Retroviridae	X	34.72	31.26	93.07	SRR1611555	Glottidia pyramidata	BRA
Mimiviridae		23.53	22	68.73	SRR6074513	Hormiphora palmata	CTE
Flaviviridae	X	11.03	9.34	60.53	SRR14509489	Cateria styx	KIN
Phycodnaviridae		9.58	7.41	51.7	SRR8491950	Nemertoderma westbladi	XEN
Mitoviridae	X	5.97	4.82	29.06	SRR11096624	Bugulina stolonifera	BRY
Poxviridae	X	4.23	3.44	24.43	SRR8599817	Styela clava	CHO
Hepeviridae		1.99	1.14	23.36	SRR2847917	Cenolia trichoptera	ECH
Polydnaviriformidae (prev. Polydnaviridae)	X	1.78	0.26	68.89	SRR20755919	Rhopalura sp.	ORT
Marseilleviridae		1.56	0.11	13.58	SRR8641368	Flagellophora sp.	XEN
Iridoviridae	X	1.5	0.55	29.37	SRR11128566	Euperipatoides rowelli	ONY
Baculoviridae	X	1.14	0.52	77.33	SRR8638116	Xenoturbella bocki	XEN
Pithoviridae		0.78	0.46	9.41	SRR6926328	Amphimeniidae sp.	MOL
Partitiviridae	X	0.77	0.59	10.78	ERR1817119	Paragordius varius	NMM
Iflaviridae	X	0.29	0	81.17	SRR7310657	Argiope trifasciata	ART
Adintoviridae	X	0.19	0	13.35	SRR11128566	Euperipatoides rowelli	ONY
Ascoviridae	X	0.15	0.02	7.56	DRR178038	Amphipholis kochii	ECH
Hytrosaviridae	X	0.12	0.01	11.77	ERR2331091	Phallusia mammillata	CHO
Herpesviridae		0.12	0.05	1.33	SRR14509485	Echinoderes ohtsukai	KIN
Picornaviridae	X	0.11	0	11.91	SRR1271607	Gnathostomula paradoxa	GNA
Nairoviridae	X	0.11	0.04	3.03	SRR10446422	Trichinella nelsoni	NMD
Nudiviridae	X	0.1	0.03	1.42	SRR13614440	Peripatopsidae sp.	ONY
Alloherpesviridae		0.04	0	0.77	SRR827579	Acoela sp.	XEN
Adenoviridae		0.03	0	1.55	SRR2859800	Lamberticrinus messingi	ECH
Marnaviridae		0.03	0	3.96	SRR14509479	Paracentrophyes quadridentatus	KIN
Adomaviridae		0.02	0	2.41	SRR8318351	Pleuropoma jana	MOL
Potyviridae		0.02	0	0.97	SRR14509494	Semnoderes armiger	KIN
Nimaviridae	X	0.01	0	0.3	SRR827579	Acoela sp.	XEN
Polycipiviridae	X	0.01	0	5.32	SRR1767661	Haplochernes kraepelini	ART
Betaflexiviridae		0.01	0	5.2	SRR2682154	Ascoparia sp.	XEN
Dicistroviridae	X	0.01	0	0.93	DRR198815	Rhabdopleura compacta	HEM
Top 30 viral families by average relative abundance among the 417 samples.
