## Supplementary material for "Unveiling the Hidden Viromes Across the Animal Tree of Life: Insights from a Taxonomic Classification Pipeline Applied to Invertebrates of 31 Metazoan Phyla": Table_S5.csv

Metric	Observed	Null models (mean)	p (z-test)
Linkage density	164.82	113.17	<<< 0.005
Blüthgen’s network-level specialization index	0.1515	0.2160	<<< 0.005
Nestedness NODF2 index	82.18	51.47	<<< 0.005
Modularity Q index	0.1925	0.1270	<<< 0.005
