## Supplementary material for "Unveiling the Hidden Viromes Across the Animal Tree of Life: Insights from a Taxonomic Classification Pipeline Applied to Invertebrates of 31 Metazoan Phyla": Table_S6.csv

Model	residual d.f.	R²	AIC
phylum	324	0.258	3501.1
habitat	335	0.045	3565.0
phylum + habitat	320	0.275	3501.4
phylum * habitat	307	0.314	3508.6
All models were fit over a dataset with 340 invertebrate samples and 30 viral families. This dataset was restricted to phyla and habitats with 15 or more samples.
